# Transcriptomic profiling of nuclei from PFA-fixed and FFPE brain tissues

**DOI:** 10.1101/2023.04.13.536693

**Authors:** Yunxia Guo, Junjie Ma, Kaitong Dang, Zhengyue Li, Qinyu Ge, Yan Huang, Guangzhong Wang, Xiangwei Zhao

## Abstract

Formalin-fixed and paraffin-embedded (FFPE) tissue archives are the largest repository of clinically annotated specimens, and FFPE-compatible single cell gene expression workflow had been developed and applied recently. However, for tissues where cells are hard to dissociate or brains with complex neuronal cells, nuclear transcriptomic profiling are desirable. Moreover, the effects of standard pathological practice on the transcriptome of samples obtained from such archived specimens was also largely anecdotal. Here, we performed RNA-seq of nuclei from hippocampal of mice that underwent freezing, paraformaldehyde (PFA) fixation, and paraffin embedding. Then, we comprehensively evaluated the parameters affecting mRNA quality, transcription patterns, functional level and cell states of nuclei, including PFA fixation time and storage time of FFPE tissues. The results showed that the transcriptome signatures of nuclei isolated from fresh PFA-fixed and fresh FFPE tissues were more similar to matched frozen samples. By contrast, the brain fixed for more than 3 days had prominent impacts on the sequencing data, such as the numbers and biotypes of gene, GC content and ratio of reads interval. Commensurately, prolonged fixation time will result in more differentially expressed genes, especially those enriched in spliceosome and synaptic related pathways, affecting the analysis of gene splicing and neuron cells. MuSiC deconvolution results revealed that PFA infiltrating brains for 3 days will destroy the real cell states, and the proportion of neuron, endothelial and oligodendrocytes diminished while that of microglia was reversed. Yet the effect of storage time on cell composition was more neglectable for FFPE samples. In addition, oligodendrocyte precursor cells were most affected in all fixed samples, and their destruction was independent of fixation time and preservation time. The comprehensive results highlighted that fixation time had much more influences on the nuclear transcriptomic profiles than FFPE retention time, and the cliff-like effects appeared to occur over a fixed period of 1-3 days, with no more differences from additional fixation durations.
