## Supplementary table for "Transcriptomic profiling of nuclei from PFA-fixed and FFPE brain tissues": Table S1 Experimental sample information.xlsx

### Sheet: Sample information
sampleID	RIN	Main peak size of cDNA (bp)	Mapping (%)	pct. of exon	pct. df intron	pct. of intergen	GC (%)
FF(0h)01	9	1633	87.6	36.35	48.49	15.16	45
FF(0h)02	8.3	1175	88.3	34.58	50.23	15.19	46
FF(0h)03	8.4	1652	87.3	30	52.79	17.21	47
PFA(1d)01	7.1	1252	90.7	57.46	31.2	11.34	50
PFA(1d)02	7.1	1239	90.6	56.08	31.22	12.7	49
PFA(1d)03	7.2	1516	91.6	55.39	30.44	14.17	50
PFA(3d)01	7.5	1128	92	74.32	17.79	7.89	43
PFA(3d)02	7.5	931	88.8	79.44	12.36	8.2	42
PFA(3d)03	7.5	931	89.9	79.25	12.98	7.76	40
PFA(7d)01	7.6	561	87	79.03	11.37	9.6	38
PFA(7d)02	7.2	575	85.6	80.2	10.4	9.4	37
PFA(7d)03	7.7	711	87	76.5	13.75	9.75	38
PFA(15d)01	5.6	561	76.1	82.05	7.76	10.19	39
PFA(15d)02	6.5	605	74.5	81.38	7.29	11.32	39
PFA(15d)03	7.1	622	74.4	83.55	6.55	9.9	40
FFPE(1w)01	7.1	839	90	57.35	29.41	13.24	49
FFPE(1w)02	5.7	1252	91.5	48.98	38.87	12.15	45
FFPE(1w)03	5.4	880	92	59.11	29.68	11.21	47
FFPE(1y)01	4.8	368	81.5	40.58	41.4	18.02	30
FFPE(1y)02	4.5	329	80	41.13	40.18	18.69	30
FFPE(1y)03	3.9	328	88.3	49.58	36.61	13.8	34
