## Supplementary table for "Transcriptomic profiling of nuclei from PFA-fixed and FFPE brain tissues": Table S2 Biotype number of all samples.csv

	biotypes	Number	sampleID	sampleMajor	biotypes
1	IG_C_gene	1	PFA(7d)01	PFA(7d)	Immunoglobulin gene
2	lncRNA	1840	PFA(7d)01	PFA(7d)	lncRNA
3	miRNA	6	PFA(7d)01	PFA(7d)	sncRNA
4	misc_RNA	2	PFA(7d)01	PFA(7d)	sncRNA
5	Mt_rRNA	2	PFA(7d)01	PFA(7d)	rRNA
6	Mt_tRNA	17	PFA(7d)01	PFA(7d)	tRNA
7	polymorphic_pseudogene	5	PFA(7d)01	PFA(7d)	pseudogene
8	processed_pseudogene	680	PFA(7d)01	PFA(7d)	pseudogene
9	protein_coding	13653	PFA(7d)01	PFA(7d)	protein coding
10	pseudogene	5	PFA(7d)01	PFA(7d)	pseudogene
11	scaRNA	2	PFA(7d)01	PFA(7d)	sncRNA
12	snoRNA	7	PFA(7d)01	PFA(7d)	sncRNA
13	snRNA	3	PFA(7d)01	PFA(7d)	snRNA
14	TEC	176	PFA(7d)01	PFA(7d)	other
15	TR_C_gene	2	PFA(7d)01	PFA(7d)	T cell receptor gene
16	TR_J_gene	1	PFA(7d)01	PFA(7d)	T cell receptor gene
17	transcribed_processed_pseudogene	57	PFA(7d)01	PFA(7d)	pseudogene
18	transcribed_unitary_pseudogene	13	PFA(7d)01	PFA(7d)	pseudogene
19	transcribed_unprocessed_pseudogene	36	PFA(7d)01	PFA(7d)	pseudogene
20	translated_unprocessed_pseudogene	1	PFA(7d)01	PFA(7d)	pseudogene
21	unitary_pseudogene	15	PFA(7d)01	PFA(7d)	pseudogene
22	unprocessed_pseudogene	68	PFA(7d)01	PFA(7d)	pseudogene
23	IG_C_gene	2	PFA(7d)02	PFA(7d)	Immunoglobulin gene
24	lncRNA	1766	PFA(7d)02	PFA(7d)	lncRNA
25	miRNA	6	PFA(7d)02	PFA(7d)	sncRNA
26	misc_RNA	3	PFA(7d)02	PFA(7d)	sncRNA
27	Mt_rRNA	2	PFA(7d)02	PFA(7d)	rRNA
28	Mt_tRNA	16	PFA(7d)02	PFA(7d)	tRNA
29	polymorphic_pseudogene	7	PFA(7d)02	PFA(7d)	pseudogene
30	processed_pseudogene	687	PFA(7d)02	PFA(7d)	pseudogene
31	protein_coding	13573	PFA(7d)02	PFA(7d)	protein coding
32	pseudogene	6	PFA(7d)02	PFA(7d)	pseudogene
33	scaRNA	2	PFA(7d)02	PFA(7d)	sncRNA
34	snoRNA	5	PFA(7d)02	PFA(7d)	sncRNA
35	snRNA	7	PFA(7d)02	PFA(7d)	snRNA
36	TEC	176	PFA(7d)02	PFA(7d)	other
37	TR_C_gene	2	PFA(7d)02	PFA(7d)	T cell receptor gene
38	TR_J_gene	1	PFA(7d)02	PFA(7d)	T cell receptor gene
39	TR_V_gene	1	PFA(7d)02	PFA(7d)	T cell receptor gene
40	transcribed_processed_pseudogene	55	PFA(7d)02	PFA(7d)	pseudogene
41	transcribed_unitary_pseudogene	11	PFA(7d)02	PFA(7d)	pseudogene
42	transcribed_unprocessed_pseudogene	41	PFA(7d)02	PFA(7d)	pseudogene
43	translated_unprocessed_pseudogene	1	PFA(7d)02	PFA(7d)	pseudogene
44	unitary_pseudogene	13	PFA(7d)02	PFA(7d)	pseudogene
45	unprocessed_pseudogene	66	PFA(7d)02	PFA(7d)	pseudogene
46	IG_C_gene	1	PFA(7d)03	PFA(7d)	Immunoglobulin gene
47	IG_J_gene	1	PFA(7d)03	PFA(7d)	Immunoglobulin gene
48	lncRNA	2086	PFA(7d)03	PFA(7d)	lncRNA
49	miRNA	10	PFA(7d)03	PFA(7d)	sncRNA
50	misc_RNA	3	PFA(7d)03	PFA(7d)	sncRNA
51	Mt_rRNA	2	PFA(7d)03	PFA(7d)	rRNA
52	Mt_tRNA	17	PFA(7d)03	PFA(7d)	tRNA
53	polymorphic_pseudogene	5	PFA(7d)03	PFA(7d)	pseudogene
54	processed_pseudogene	765	PFA(7d)03	PFA(7d)	pseudogene
55	protein_coding	14009	PFA(7d)03	PFA(7d)	protein coding
56	pseudogene	3	PFA(7d)03	PFA(7d)	pseudogene
57	scaRNA	3	PFA(7d)03	PFA(7d)	sncRNA
58	snoRNA	4	PFA(7d)03	PFA(7d)	sncRNA
59	snRNA	3	PFA(7d)03	PFA(7d)	snRNA
60	TEC	211	PFA(7d)03	PFA(7d)	other
61	TR_C_gene	1	PFA(7d)03	PFA(7d)	T cell receptor gene
62	TR_V_gene	1	PFA(7d)03	PFA(7d)	T cell receptor gene
63	transcribed_processed_pseudogene	69	PFA(7d)03	PFA(7d)	pseudogene
64	transcribed_unitary_pseudogene	12	PFA(7d)03	PFA(7d)	pseudogene
65	transcribed_unprocessed_pseudogene	51	PFA(7d)03	PFA(7d)	pseudogene
66	translated_unprocessed_pseudogene	1	PFA(7d)03	PFA(7d)	pseudogene
67	unitary_pseudogene	15	PFA(7d)03	PFA(7d)	pseudogene
68	unprocessed_pseudogene	69	PFA(7d)03	PFA(7d)	pseudogene
69	IG_C_gene	2	FFPE(1w)01	FFPE(1w)	Immunoglobulin gene
70	lncRNA	2114	FFPE(1w)01	FFPE(1w)	lncRNA
71	miRNA	7	FFPE(1w)01	FFPE(1w)	sncRNA
72	Mt_rRNA	2	FFPE(1w)01	FFPE(1w)	rRNA
73	Mt_tRNA	3	FFPE(1w)01	FFPE(1w)	tRNA
74	polymorphic_pseudogene	8	FFPE(1w)01	FFPE(1w)	pseudogene
75	processed_pseudogene	539	FFPE(1w)01	FFPE(1w)	pseudogene
76	protein_coding	14353	FFPE(1w)01	FFPE(1w)	protein coding
77	pseudogene	8	FFPE(1w)01	FFPE(1w)	pseudogene
78	scaRNA	1	FFPE(1w)01	FFPE(1w)	sncRNA
79	snoRNA	6	FFPE(1w)01	FFPE(1w)	sncRNA
80	snRNA	6	FFPE(1w)01	FFPE(1w)	snRNA
81	TEC	210	FFPE(1w)01	FFPE(1w)	other
82	TR_C_gene	1	FFPE(1w)01	FFPE(1w)	T cell receptor gene
83	TR_V_gene	1	FFPE(1w)01	FFPE(1w)	T cell receptor gene
84	transcribed_processed_pseudogene	69	FFPE(1w)01	FFPE(1w)	pseudogene
85	transcribed_unitary_pseudogene	13	FFPE(1w)01	FFPE(1w)	pseudogene
86	transcribed_unprocessed_pseudogene	53	FFPE(1w)01	FFPE(1w)	pseudogene
87	translated_unprocessed_pseudogene	1	FFPE(1w)01	FFPE(1w)	pseudogene
88	unitary_pseudogene	21	FFPE(1w)01	FFPE(1w)	pseudogene
89	unprocessed_pseudogene	89	FFPE(1w)01	FFPE(1w)	pseudogene
90	IG_V_gene	1	FF(oh)01	FF(oh)	Immunoglobulin gene
91	lncRNA	3014	FF(oh)01	FF(oh)	lncRNA
92	miRNA	14	FF(oh)01	FF(oh)	sncRNA
93	misc_RNA	2	FF(oh)01	FF(oh)	sncRNA
94	Mt_rRNA	2	FF(oh)01	FF(oh)	rRNA
95	Mt_tRNA	2	FF(oh)01	FF(oh)	tRNA
96	polymorphic_pseudogene	11	FF(oh)01	FF(oh)	pseudogene
97	processed_pseudogene	488	FF(oh)01	FF(oh)	pseudogene
98	protein_coding	15007	FF(oh)01	FF(oh)	protein coding
99	pseudogene	8	FF(oh)01	FF(oh)	pseudogene
100	scaRNA	1	FF(oh)01	FF(oh)	sncRNA
101	snoRNA	11	FF(oh)01	FF(oh)	sncRNA
102	snRNA	11	FF(oh)01	FF(oh)	snRNA
103	TEC	233	FF(oh)01	FF(oh)	other
104	TR_C_gene	1	FF(oh)01	FF(oh)	T cell receptor gene
105	TR_J_gene	2	FF(oh)01	FF(oh)	T cell receptor gene
106	TR_V_gene	1	FF(oh)01	FF(oh)	T cell receptor gene
107	transcribed_processed_pseudogene	77	FF(oh)01	FF(oh)	pseudogene
108	transcribed_unitary_pseudogene	14	FF(oh)01	FF(oh)	pseudogene
109	transcribed_unprocessed_pseudogene	75	FF(oh)01	FF(oh)	pseudogene
110	translated_unprocessed_pseudogene	1	FF(oh)01	FF(oh)	pseudogene
111	unitary_pseudogene	26	FF(oh)01	FF(oh)	pseudogene
112	unprocessed_pseudogene	180	FF(oh)01	FF(oh)	pseudogene
113	IG_C_gene	1	FFPE(1w)02	FFPE(1w)	Immunoglobulin gene
114	IG_V_pseudogene	1	FFPE(1w)02	FFPE(1w)	pseudogene
115	lncRNA	2656	FFPE(1w)02	FFPE(1w)	lncRNA
116	miRNA	11	FFPE(1w)02	FFPE(1w)	sncRNA
117	misc_RNA	1	FFPE(1w)02	FFPE(1w)	sncRNA
118	Mt_rRNA	2	FFPE(1w)02	FFPE(1w)	rRNA
119	Mt_tRNA	3	FFPE(1w)02	FFPE(1w)	tRNA
120	polymorphic_pseudogene	10	FFPE(1w)02	FFPE(1w)	pseudogene
121	processed_pseudogene	602	FFPE(1w)02	FFPE(1w)	pseudogene
122	protein_coding	14635	FFPE(1w)02	FFPE(1w)	protein coding
123	pseudogene	8	FFPE(1w)02	FFPE(1w)	pseudogene
124	scaRNA	1	FFPE(1w)02	FFPE(1w)	sncRNA
125	snoRNA	12	FFPE(1w)02	FFPE(1w)	sncRNA
126	snRNA	13	FFPE(1w)02	FFPE(1w)	snRNA
127	TEC	261	FFPE(1w)02	FFPE(1w)	other
128	TR_C_gene	1	FFPE(1w)02	FFPE(1w)	T cell receptor gene
129	transcribed_processed_pseudogene	66	FFPE(1w)02	FFPE(1w)	pseudogene
130	transcribed_unitary_pseudogene	13	FFPE(1w)02	FFPE(1w)	pseudogene
131	transcribed_unprocessed_pseudogene	65	FFPE(1w)02	FFPE(1w)	pseudogene
132	translated_unprocessed_pseudogene	1	FFPE(1w)02	FFPE(1w)	pseudogene
133	unitary_pseudogene	22	FFPE(1w)02	FFPE(1w)	pseudogene
134	unprocessed_pseudogene	125	FFPE(1w)02	FFPE(1w)	pseudogene
135	IG_C_gene	1	FF(oh)02	FF(oh)	Immunoglobulin gene
136	lncRNA	2968	FF(oh)02	FF(oh)	lncRNA
137	miRNA	9	FF(oh)02	FF(oh)	sncRNA
138	misc_RNA	2	FF(oh)02	FF(oh)	sncRNA
139	Mt_rRNA	2	FF(oh)02	FF(oh)	rRNA
140	Mt_tRNA	2	FF(oh)02	FF(oh)	tRNA
141	polymorphic_pseudogene	12	FF(oh)02	FF(oh)	pseudogene
142	processed_pseudogene	437	FF(oh)02	FF(oh)	pseudogene
143	protein_coding	15013	FF(oh)02	FF(oh)	protein coding
144	pseudogene	9	FF(oh)02	FF(oh)	pseudogene
145	scaRNA	1	FF(oh)02	FF(oh)	sncRNA
146	snoRNA	7	FF(oh)02	FF(oh)	sncRNA
147	snRNA	7	FF(oh)02	FF(oh)	snRNA
148	TEC	260	FF(oh)02	FF(oh)	other
149	TR_C_gene	2	FF(oh)02	FF(oh)	T cell receptor gene
150	TR_J_gene	2	FF(oh)02	FF(oh)	T cell receptor gene
151	transcribed_processed_pseudogene	77	FF(oh)02	FF(oh)	pseudogene
152	transcribed_unitary_pseudogene	14	FF(oh)02	FF(oh)	pseudogene
153	transcribed_unprocessed_pseudogene	80	FF(oh)02	FF(oh)	pseudogene
154	translated_unprocessed_pseudogene	1	FF(oh)02	FF(oh)	pseudogene
155	unitary_pseudogene	24	FF(oh)02	FF(oh)	pseudogene
156	unprocessed_pseudogene	172	FF(oh)02	FF(oh)	pseudogene
157	IG_C_gene	1	FFPE(1w)03	FFPE(1w)	Immunoglobulin gene
158	lncRNA	2353	FFPE(1w)03	FFPE(1w)	lncRNA
159	miRNA	11	FFPE(1w)03	FFPE(1w)	sncRNA
160	misc_RNA	1	FFPE(1w)03	FFPE(1w)	sncRNA
161	Mt_rRNA	2	FFPE(1w)03	FFPE(1w)	rRNA
162	Mt_tRNA	1	FFPE(1w)03	FFPE(1w)	tRNA
163	polymorphic_pseudogene	10	FFPE(1w)03	FFPE(1w)	pseudogene
164	processed_pseudogene	618	FFPE(1w)03	FFPE(1w)	pseudogene
165	protein_coding	14319	FFPE(1w)03	FFPE(1w)	protein coding
166	pseudogene	7	FFPE(1w)03	FFPE(1w)	pseudogene
167	scaRNA	1	FFPE(1w)03	FFPE(1w)	sncRNA
168	snoRNA	5	FFPE(1w)03	FFPE(1w)	sncRNA
169	snRNA	5	FFPE(1w)03	FFPE(1w)	snRNA
170	TEC	230	FFPE(1w)03	FFPE(1w)	other
171	TR_C_gene	2	FFPE(1w)03	FFPE(1w)	T cell receptor gene
172	TR_V_gene	2	FFPE(1w)03	FFPE(1w)	T cell receptor gene
173	transcribed_processed_pseudogene	68	FFPE(1w)03	FFPE(1w)	pseudogene
174	transcribed_unitary_pseudogene	14	FFPE(1w)03	FFPE(1w)	pseudogene
175	transcribed_unprocessed_pseudogene	55	FFPE(1w)03	FFPE(1w)	pseudogene
176	translated_unprocessed_pseudogene	1	FFPE(1w)03	FFPE(1w)	pseudogene
177	unitary_pseudogene	19	FFPE(1w)03	FFPE(1w)	pseudogene
178	unprocessed_pseudogene	106	FFPE(1w)03	FFPE(1w)	pseudogene
179	lncRNA	2823	FF(oh)03	FF(oh)	lncRNA
180	miRNA	10	FF(oh)03	FF(oh)	sncRNA
181	misc_RNA	1	FF(oh)03	FF(oh)	sncRNA
182	Mt_rRNA	2	FF(oh)03	FF(oh)	rRNA
183	Mt_tRNA	1	FF(oh)03	FF(oh)	tRNA
184	polymorphic_pseudogene	11	FF(oh)03	FF(oh)	pseudogene
185	processed_pseudogene	482	FF(oh)03	FF(oh)	pseudogene
186	protein_coding	14746	FF(oh)03	FF(oh)	protein coding
187	pseudogene	6	FF(oh)03	FF(oh)	pseudogene
188	scaRNA	1	FF(oh)03	FF(oh)	sncRNA
189	snoRNA	5	FF(oh)03	FF(oh)	sncRNA
190	snRNA	7	FF(oh)03	FF(oh)	snRNA
191	TEC	217	FF(oh)03	FF(oh)	other
192	TR_C_gene	2	FF(oh)03	FF(oh)	T cell receptor gene
193	TR_J_gene	1	FF(oh)03	FF(oh)	T cell receptor gene
194	TR_V_gene	1	FF(oh)03	FF(oh)	T cell receptor gene
195	transcribed_processed_pseudogene	68	FF(oh)03	FF(oh)	pseudogene
196	transcribed_unitary_pseudogene	17	FF(oh)03	FF(oh)	pseudogene
197	transcribed_unprocessed_pseudogene	75	FF(oh)03	FF(oh)	pseudogene
198	translated_unprocessed_pseudogene	1	FF(oh)03	FF(oh)	pseudogene
199	unitary_pseudogene	24	FF(oh)03	FF(oh)	pseudogene
200	unprocessed_pseudogene	180	FF(oh)03	FF(oh)	pseudogene
275	IG_C_gene	1	PFA(15d)01	PFA(15d)	Immunoglobulin gene
276	lncRNA	1676	PFA(15d)01	PFA(15d)	lncRNA
277	miRNA	6	PFA(15d)01	PFA(15d)	sncRNA
278	misc_RNA	1	PFA(15d)01	PFA(15d)	sncRNA
279	Mt_rRNA	2	PFA(15d)01	PFA(15d)	rRNA
280	Mt_tRNA	18	PFA(15d)01	PFA(15d)	tRNA
281	polymorphic_pseudogene	7	PFA(15d)01	PFA(15d)	pseudogene
282	processed_pseudogene	481	PFA(15d)01	PFA(15d)	pseudogene
283	protein_coding	13402	PFA(15d)01	PFA(15d)	protein coding
284	pseudogene	4	PFA(15d)01	PFA(15d)	pseudogene
285	scaRNA	2	PFA(15d)01	PFA(15d)	sncRNA
286	snoRNA	5	PFA(15d)01	PFA(15d)	sncRNA
287	snRNA	3	PFA(15d)01	PFA(15d)	snRNA
288	TEC	141	PFA(15d)01	PFA(15d)	other
289	TR_C_gene	1	PFA(15d)01	PFA(15d)	T cell receptor gene
290	transcribed_processed_pseudogene	48	PFA(15d)01	PFA(15d)	pseudogene
291	transcribed_unitary_pseudogene	14	PFA(15d)01	PFA(15d)	pseudogene
292	transcribed_unprocessed_pseudogene	33	PFA(15d)01	PFA(15d)	pseudogene
293	translated_unprocessed_pseudogene	1	PFA(15d)01	PFA(15d)	pseudogene
294	unitary_pseudogene	13	PFA(15d)01	PFA(15d)	pseudogene
295	unprocessed_pseudogene	55	PFA(15d)01	PFA(15d)	pseudogene
296	IG_C_gene	1	PFA(15d)02	PFA(15d)	Immunoglobulin gene
297	lncRNA	1596	PFA(15d)02	PFA(15d)	lncRNA
298	miRNA	5	PFA(15d)02	PFA(15d)	sncRNA
299	misc_RNA	4	PFA(15d)02	PFA(15d)	sncRNA
300	Mt_rRNA	2	PFA(15d)02	PFA(15d)	rRNA
301	Mt_tRNA	19	PFA(15d)02	PFA(15d)	tRNA
302	polymorphic_pseudogene	2	PFA(15d)02	PFA(15d)	pseudogene
303	processed_pseudogene	493	PFA(15d)02	PFA(15d)	pseudogene
304	protein_coding	13278	PFA(15d)02	PFA(15d)	protein coding
305	pseudogene	2	PFA(15d)02	PFA(15d)	pseudogene
306	scaRNA	2	PFA(15d)02	PFA(15d)	sncRNA
307	snoRNA	4	PFA(15d)02	PFA(15d)	sncRNA
308	snRNA	4	PFA(15d)02	PFA(15d)	snRNA
309	TEC	154	PFA(15d)02	PFA(15d)	other
310	transcribed_processed_pseudogene	55	PFA(15d)02	PFA(15d)	pseudogene
311	transcribed_unitary_pseudogene	10	PFA(15d)02	PFA(15d)	pseudogene
312	transcribed_unprocessed_pseudogene	41	PFA(15d)02	PFA(15d)	pseudogene
313	translated_unprocessed_pseudogene	1	PFA(15d)02	PFA(15d)	pseudogene
314	unitary_pseudogene	11	PFA(15d)02	PFA(15d)	pseudogene
315	unprocessed_pseudogene	44	PFA(15d)02	PFA(15d)	pseudogene
316	IG_C_gene	1	PFA(15d)03	PFA(15d)	Immunoglobulin gene
317	lncRNA	1797	PFA(15d)03	PFA(15d)	lncRNA
318	miRNA	4	PFA(15d)03	PFA(15d)	sncRNA
319	misc_RNA	2	PFA(15d)03	PFA(15d)	sncRNA
320	Mt_rRNA	2	PFA(15d)03	PFA(15d)	rRNA
321	Mt_tRNA	20	PFA(15d)03	PFA(15d)	tRNA
322	polymorphic_pseudogene	4	PFA(15d)03	PFA(15d)	pseudogene
323	processed_pseudogene	535	PFA(15d)03	PFA(15d)	pseudogene
324	protein_coding	13605	PFA(15d)03	PFA(15d)	protein coding
325	pseudogene	7	PFA(15d)03	PFA(15d)	pseudogene
326	scaRNA	2	PFA(15d)03	PFA(15d)	sncRNA
327	snoRNA	3	PFA(15d)03	PFA(15d)	sncRNA
328	snRNA	3	PFA(15d)03	PFA(15d)	snRNA
329	TEC	139	PFA(15d)03	PFA(15d)	other
330	TR_C_gene	3	PFA(15d)03	PFA(15d)	T cell receptor gene
331	transcribed_processed_pseudogene	56	PFA(15d)03	PFA(15d)	pseudogene
332	transcribed_unitary_pseudogene	13	PFA(15d)03	PFA(15d)	pseudogene
333	transcribed_unprocessed_pseudogene	43	PFA(15d)03	PFA(15d)	pseudogene
334	translated_unprocessed_pseudogene	1	PFA(15d)03	PFA(15d)	pseudogene
335	unitary_pseudogene	15	PFA(15d)03	PFA(15d)	pseudogene
336	unprocessed_pseudogene	61	PFA(15d)03	PFA(15d)	pseudogene
337	IG_C_gene	1	FFPE(1y)01	FFPE(1y)	Immunoglobulin gene
338	IG_V_gene	1	FFPE(1y)01	FFPE(1y)	Immunoglobulin gene
339	lncRNA	1121	FFPE(1y)01	FFPE(1y)	lncRNA
340	miRNA	1	FFPE(1y)01	FFPE(1y)	sncRNA
341	misc_RNA	1	FFPE(1y)01	FFPE(1y)	sncRNA
342	Mt_rRNA	2	FFPE(1y)01	FFPE(1y)	rRNA
343	Mt_tRNA	4	FFPE(1y)01	FFPE(1y)	tRNA
344	polymorphic_pseudogene	5	FFPE(1y)01	FFPE(1y)	pseudogene
345	processed_pseudogene	156	FFPE(1y)01	FFPE(1y)	pseudogene
346	protein_coding	9907	FFPE(1y)01	FFPE(1y)	protein coding
347	pseudogene	2	FFPE(1y)01	FFPE(1y)	pseudogene
348	snoRNA	3	FFPE(1y)01	FFPE(1y)	sncRNA
349	snRNA	1	FFPE(1y)01	FFPE(1y)	snRNA
350	TEC	38	FFPE(1y)01	FFPE(1y)	other
351	TR_C_gene	1	FFPE(1y)01	FFPE(1y)	T cell receptor gene
352	transcribed_processed_pseudogene	37	FFPE(1y)01	FFPE(1y)	pseudogene
353	transcribed_unitary_pseudogene	7	FFPE(1y)01	FFPE(1y)	pseudogene
354	transcribed_unprocessed_pseudogene	29	FFPE(1y)01	FFPE(1y)	pseudogene
355	translated_unprocessed_pseudogene	1	FFPE(1y)01	FFPE(1y)	pseudogene
356	unitary_pseudogene	9	FFPE(1y)01	FFPE(1y)	pseudogene
357	unprocessed_pseudogene	72	FFPE(1y)01	FFPE(1y)	pseudogene
358	IG_C_gene	2	FFPE(1y)02	FFPE(1y)	Immunoglobulin gene
359	IG_V_gene	1	FFPE(1y)02	FFPE(1y)	Immunoglobulin gene
360	lncRNA	1285	FFPE(1y)02	FFPE(1y)	lncRNA
361	miRNA	2	FFPE(1y)02	FFPE(1y)	sncRNA
362	misc_RNA	1	FFPE(1y)02	FFPE(1y)	sncRNA
363	Mt_rRNA	2	FFPE(1y)02	FFPE(1y)	rRNA
364	Mt_tRNA	8	FFPE(1y)02	FFPE(1y)	tRNA
365	polymorphic_pseudogene	8	FFPE(1y)02	FFPE(1y)	pseudogene
366	processed_pseudogene	183	FFPE(1y)02	FFPE(1y)	pseudogene
367	protein_coding	10349	FFPE(1y)02	FFPE(1y)	protein coding
368	pseudogene	2	FFPE(1y)02	FFPE(1y)	pseudogene
369	snoRNA	3	FFPE(1y)02	FFPE(1y)	sncRNA
370	snRNA	2	FFPE(1y)02	FFPE(1y)	snRNA
371	TEC	36	FFPE(1y)02	FFPE(1y)	other
372	transcribed_processed_pseudogene	37	FFPE(1y)02	FFPE(1y)	pseudogene
373	transcribed_unitary_pseudogene	10	FFPE(1y)02	FFPE(1y)	pseudogene
374	transcribed_unprocessed_pseudogene	44	FFPE(1y)02	FFPE(1y)	pseudogene
375	unitary_pseudogene	11	FFPE(1y)02	FFPE(1y)	pseudogene
376	unprocessed_pseudogene	99	FFPE(1y)02	FFPE(1y)	pseudogene
377	lncRNA	949	FFPE(1y)03	FFPE(1y)	lncRNA
378	miRNA	1	FFPE(1y)03	FFPE(1y)	sncRNA
379	Mt_rRNA	2	FFPE(1y)03	FFPE(1y)	rRNA
380	Mt_tRNA	6	FFPE(1y)03	FFPE(1y)	tRNA
381	polymorphic_pseudogene	5	FFPE(1y)03	FFPE(1y)	pseudogene
382	processed_pseudogene	136	FFPE(1y)03	FFPE(1y)	pseudogene
383	protein_coding	8491	FFPE(1y)03	FFPE(1y)	protein coding
384	pseudogene	2	FFPE(1y)03	FFPE(1y)	pseudogene
385	TEC	24	FFPE(1y)03	FFPE(1y)	other
386	transcribed_processed_pseudogene	25	FFPE(1y)03	FFPE(1y)	pseudogene
387	transcribed_unitary_pseudogene	6	FFPE(1y)03	FFPE(1y)	pseudogene
388	transcribed_unprocessed_pseudogene	32	FFPE(1y)03	FFPE(1y)	pseudogene
389	translated_unprocessed_pseudogene	1	FFPE(1y)03	FFPE(1y)	pseudogene
390	unitary_pseudogene	7	FFPE(1y)03	FFPE(1y)	pseudogene
391	unprocessed_pseudogene	57	FFPE(1y)03	FFPE(1y)	pseudogene
392	IG_C_gene	3	PFA(1d)01	PFA(1d)	Immunoglobulin gene
393	lncRNA	2348	PFA(1d)01	PFA(1d)	lncRNA
394	miRNA	6	PFA(1d)01	PFA(1d)	sncRNA
395	misc_RNA	2	PFA(1d)01	PFA(1d)	sncRNA
396	Mt_rRNA	2	PFA(1d)01	PFA(1d)	rRNA
397	Mt_tRNA	4	PFA(1d)01	PFA(1d)	tRNA
398	polymorphic_pseudogene	9	PFA(1d)01	PFA(1d)	pseudogene
399	processed_pseudogene	595	PFA(1d)01	PFA(1d)	pseudogene
400	protein_coding	14456	PFA(1d)01	PFA(1d)	protein coding
401	pseudogene	4	PFA(1d)01	PFA(1d)	pseudogene
402	scaRNA	1	PFA(1d)01	PFA(1d)	sncRNA
403	snoRNA	6	PFA(1d)01	PFA(1d)	sncRNA
404	snRNA	4	PFA(1d)01	PFA(1d)	snRNA
405	TEC	239	PFA(1d)01	PFA(1d)	other
406	TR_C_gene	1	PFA(1d)01	PFA(1d)	T cell receptor gene
407	TR_J_gene	1	PFA(1d)01	PFA(1d)	T cell receptor gene
408	transcribed_processed_pseudogene	63	PFA(1d)01	PFA(1d)	pseudogene
409	transcribed_unitary_pseudogene	12	PFA(1d)01	PFA(1d)	pseudogene
410	transcribed_unprocessed_pseudogene	52	PFA(1d)01	PFA(1d)	pseudogene
411	translated_unprocessed_pseudogene	1	PFA(1d)01	PFA(1d)	pseudogene
412	unitary_pseudogene	21	PFA(1d)01	PFA(1d)	pseudogene
413	unprocessed_pseudogene	111	PFA(1d)01	PFA(1d)	pseudogene
414	IG_C_gene	3	PFA(1d)02	PFA(1d)	Immunoglobulin gene
415	lncRNA	2681	PFA(1d)02	PFA(1d)	lncRNA
416	miRNA	15	PFA(1d)02	PFA(1d)	sncRNA
417	misc_RNA	1	PFA(1d)02	PFA(1d)	sncRNA
418	Mt_rRNA	2	PFA(1d)02	PFA(1d)	rRNA
419	Mt_tRNA	3	PFA(1d)02	PFA(1d)	tRNA
420	polymorphic_pseudogene	9	PFA(1d)02	PFA(1d)	pseudogene
421	processed_pseudogene	707	PFA(1d)02	PFA(1d)	pseudogene
422	protein_coding	14697	PFA(1d)02	PFA(1d)	protein coding
423	pseudogene	8	PFA(1d)02	PFA(1d)	pseudogene
424	scaRNA	1	PFA(1d)02	PFA(1d)	sncRNA
425	snoRNA	7	PFA(1d)02	PFA(1d)	sncRNA
426	snRNA	5	PFA(1d)02	PFA(1d)	snRNA
427	TEC	257	PFA(1d)02	PFA(1d)	other
428	TR_C_gene	1	PFA(1d)02	PFA(1d)	T cell receptor gene
429	TR_J_gene	1	PFA(1d)02	PFA(1d)	T cell receptor gene
430	transcribed_processed_pseudogene	73	PFA(1d)02	PFA(1d)	pseudogene
431	transcribed_unitary_pseudogene	12	PFA(1d)02	PFA(1d)	pseudogene
432	transcribed_unprocessed_pseudogene	62	PFA(1d)02	PFA(1d)	pseudogene
433	translated_unprocessed_pseudogene	1	PFA(1d)02	PFA(1d)	pseudogene
434	unitary_pseudogene	24	PFA(1d)02	PFA(1d)	pseudogene
435	unprocessed_pseudogene	114	PFA(1d)02	PFA(1d)	pseudogene
436	IG_C_gene	3	PFA(1d)03	PFA(1d)	Immunoglobulin gene
437	lncRNA	2463	PFA(1d)03	PFA(1d)	lncRNA
438	miRNA	13	PFA(1d)03	PFA(1d)	sncRNA
439	Mt_rRNA	2	PFA(1d)03	PFA(1d)	rRNA
440	Mt_tRNA	3	PFA(1d)03	PFA(1d)	tRNA
441	polymorphic_pseudogene	7	PFA(1d)03	PFA(1d)	pseudogene
442	processed_pseudogene	620	PFA(1d)03	PFA(1d)	pseudogene
443	protein_coding	14445	PFA(1d)03	PFA(1d)	protein coding
444	pseudogene	8	PFA(1d)03	PFA(1d)	pseudogene
445	scaRNA	2	PFA(1d)03	PFA(1d)	sncRNA
446	snoRNA	9	PFA(1d)03	PFA(1d)	sncRNA
447	snRNA	11	PFA(1d)03	PFA(1d)	snRNA
448	TEC	228	PFA(1d)03	PFA(1d)	other
449	TR_C_gene	1	PFA(1d)03	PFA(1d)	T cell receptor gene
450	TR_V_gene	1	PFA(1d)03	PFA(1d)	T cell receptor gene
451	transcribed_processed_pseudogene	65	PFA(1d)03	PFA(1d)	pseudogene
452	transcribed_unitary_pseudogene	12	PFA(1d)03	PFA(1d)	pseudogene
453	transcribed_unprocessed_pseudogene	56	PFA(1d)03	PFA(1d)	pseudogene
454	translated_unprocessed_pseudogene	1	PFA(1d)03	PFA(1d)	pseudogene
455	unitary_pseudogene	24	PFA(1d)03	PFA(1d)	pseudogene
456	unprocessed_pseudogene	109	PFA(1d)03	PFA(1d)	pseudogene
457	IG_C_gene	1	PFA(3d)01	PFA(3d)	Immunoglobulin gene
458	IG_V_gene	1	PFA(3d)01	PFA(3d)	Immunoglobulin gene
459	lncRNA	2365	PFA(3d)01	PFA(3d)	lncRNA
460	miRNA	12	PFA(3d)01	PFA(3d)	sncRNA
461	misc_RNA	1	PFA(3d)01	PFA(3d)	sncRNA
462	Mt_rRNA	2	PFA(3d)01	PFA(3d)	rRNA
463	Mt_tRNA	10	PFA(3d)01	PFA(3d)	tRNA
464	polymorphic_pseudogene	8	PFA(3d)01	PFA(3d)	pseudogene
465	processed_pseudogene	749	PFA(3d)01	PFA(3d)	pseudogene
466	protein_coding	14362	PFA(3d)01	PFA(3d)	protein coding
467	pseudogene	5	PFA(3d)01	PFA(3d)	pseudogene
468	scaRNA	3	PFA(3d)01	PFA(3d)	sncRNA
469	snoRNA	8	PFA(3d)01	PFA(3d)	sncRNA
470	snRNA	5	PFA(3d)01	PFA(3d)	snRNA
471	TEC	256	PFA(3d)01	PFA(3d)	other
472	TR_C_gene	3	PFA(3d)01	PFA(3d)	T cell receptor gene
473	TR_V_gene	1	PFA(3d)01	PFA(3d)	T cell receptor gene
474	transcribed_processed_pseudogene	69	PFA(3d)01	PFA(3d)	pseudogene
475	transcribed_unitary_pseudogene	14	PFA(3d)01	PFA(3d)	pseudogene
476	transcribed_unprocessed_pseudogene	50	PFA(3d)01	PFA(3d)	pseudogene
477	translated_unprocessed_pseudogene	1	PFA(3d)01	PFA(3d)	pseudogene
478	unitary_pseudogene	17	PFA(3d)01	PFA(3d)	pseudogene
479	unprocessed_pseudogene	86	PFA(3d)01	PFA(3d)	pseudogene
480	IG_C_gene	1	PFA(3d)02	PFA(3d)	Immunoglobulin gene
481	IG_V_pseudogene	1	PFA(3d)02	PFA(3d)	pseudogene
482	lncRNA	2416	PFA(3d)02	PFA(3d)	lncRNA
483	miRNA	12	PFA(3d)02	PFA(3d)	sncRNA
484	misc_RNA	1	PFA(3d)02	PFA(3d)	sncRNA
485	Mt_rRNA	2	PFA(3d)02	PFA(3d)	rRNA
486	Mt_tRNA	14	PFA(3d)02	PFA(3d)	tRNA
487	polymorphic_pseudogene	11	PFA(3d)02	PFA(3d)	pseudogene
488	processed_pseudogene	872	PFA(3d)02	PFA(3d)	pseudogene
489	protein_coding	14460	PFA(3d)02	PFA(3d)	protein coding
490	pseudogene	7	PFA(3d)02	PFA(3d)	pseudogene
491	scaRNA	3	PFA(3d)02	PFA(3d)	sncRNA
492	snoRNA	10	PFA(3d)02	PFA(3d)	sncRNA
493	snRNA	5	PFA(3d)02	PFA(3d)	snRNA
494	TEC	255	PFA(3d)02	PFA(3d)	other
495	TR_C_gene	3	PFA(3d)02	PFA(3d)	T cell receptor gene
496	TR_J_gene	1	PFA(3d)02	PFA(3d)	T cell receptor gene
497	TR_V_gene	1	PFA(3d)02	PFA(3d)	T cell receptor gene
498	transcribed_processed_pseudogene	69	PFA(3d)02	PFA(3d)	pseudogene
499	transcribed_unitary_pseudogene	13	PFA(3d)02	PFA(3d)	pseudogene
500	transcribed_unprocessed_pseudogene	49	PFA(3d)02	PFA(3d)	pseudogene
501	translated_unprocessed_pseudogene	1	PFA(3d)02	PFA(3d)	pseudogene
502	unitary_pseudogene	16	PFA(3d)02	PFA(3d)	pseudogene
503	unprocessed_pseudogene	95	PFA(3d)02	PFA(3d)	pseudogene
504	IG_C_gene	2	PFA(3d)03	PFA(3d)	Immunoglobulin gene
505	lncRNA	2001	PFA(3d)03	PFA(3d)	lncRNA
506	miRNA	7	PFA(3d)03	PFA(3d)	sncRNA
507	Mt_rRNA	2	PFA(3d)03	PFA(3d)	rRNA
508	Mt_tRNA	11	PFA(3d)03	PFA(3d)	tRNA
509	polymorphic_pseudogene	7	PFA(3d)03	PFA(3d)	pseudogene
510	processed_pseudogene	657	PFA(3d)03	PFA(3d)	pseudogene
511	protein_coding	13928	PFA(3d)03	PFA(3d)	protein coding
512	pseudogene	6	PFA(3d)03	PFA(3d)	pseudogene
513	scaRNA	2	PFA(3d)03	PFA(3d)	sncRNA
514	snoRNA	7	PFA(3d)03	PFA(3d)	sncRNA
515	snRNA	4	PFA(3d)03	PFA(3d)	snRNA
516	TEC	208	PFA(3d)03	PFA(3d)	other
517	TR_C_gene	2	PFA(3d)03	PFA(3d)	T cell receptor gene
518	TR_V_gene	1	PFA(3d)03	PFA(3d)	T cell receptor gene
519	transcribed_processed_pseudogene	68	PFA(3d)03	PFA(3d)	pseudogene
520	transcribed_unitary_pseudogene	13	PFA(3d)03	PFA(3d)	pseudogene
521	transcribed_unprocessed_pseudogene	48	PFA(3d)03	PFA(3d)	pseudogene
522	translated_unprocessed_pseudogene	1	PFA(3d)03	PFA(3d)	pseudogene
523	unitary_pseudogene	13	PFA(3d)03	PFA(3d)	pseudogene
524	unprocessed_pseudogene	64	PFA(3d)03	PFA(3d)	pseudogene
